# Doxycycline inhibits both apicoplast and mitochondrial translation in apicomplexan parasites

**DOI:** 10.64898/2026.03.11.710986

**Authors:** Michaela S. Bulloch, Emily M. Crisafulli, Jenni A. Hayward, SaiShyam Ramesh, Andrew E. Maclean, Linden Muellner-Wong, Shuai Nie, David A. Stroud, Lilach Sheiner, Alexander G. Maier, Giel G van Dooren, Stuart A. Ralph

**Affiliations:** Department of Biochemistry & Pharmacology, Bio21 Molecular Science and Biotechnology Institute, The University of Melbourne, 3010, Australia; Research School of Biology, Australian National University, Canberra, ACT, Australia; Centre for Parasitology, University of Glasgow, Glasgow, Scotland, UK; Melbourne Mass Spectrometry and Proteomics Facility, Bio21 Molecular Science and Biotechnology Institute, The University of Melbourne, 3010, Australia; Murdoch Children’s Research Institute, Royal Children’s Hospital, Melbourne, Victoria, 3052, Australia; Victorian Clinical Genetics Services, Parkville, Victoria, 3052, Australia

## Abstract

Doxycycline is a tetracycline-class antibiotic used for malarial prophylaxis and as an occasional partner drug in malaria treatment. Doxycycline’s antimalarial mechanism of action is attributed to inhibiting the prokaryotic 70S ribosomes of the apicoplast, a non-photosynthetic plastid present in most apicomplexan species including *Plasmodium* and *Toxoplasma*. At lower concentrations (<5 μM) doxycycline exhibits a delayed death phenotype, typical of inhibitors of apicoplast housekeeping processes. Unlike other delayed death drugs (e.g. clindamycin), doxycycline has rapid schizonticidal activity at higher concentrations (>10 μM) via an unknown and apicoplast-independent mechanism. In other eukaryotes, and plausibly in *Plasmodium* and *Toxoplasma*, doxycycline inhibits mitochondrial 70S ribosomes. Here we use a mass spectrometry approach to assess steady state and turnover for apicoplast DNA encoded proteins in *Plasmodium falciparum*. We directly show that these proteins decrease in both abundance and synthesis following treatment with doxycycline and clindamycin. High concentrations of doxycycline, but not clindamycin, also reduced the abundance of a mitochondrial-encoded protein. Proteins encoded by the mitochondrial genome are required for the formation of complexes III and IV in the electron transport chain. We show a reduction in abundance and activity of complex IV following doxycycline treatment in *Toxoplasma gondii*. High doxycycline concentrations also disrupt oxidative phosphorylation in both *P. falciparum* and *T. gondii*, likely as a consequence of impaired complex III and IV formation. For the first time we directly measure apicoplast translation inhibition and characterise doxycycline as a mitochondrial translation inhibitor of *P. falciparum* and *T. gondii*.
