## Supplemental tables for "Doxycycline inhibits both apicoplast and mitochondrial translation in apicomplexan parasites"

### Sheet: Table 1
	Supp Table 1. Log2 transformed MS2 quantities of organellar-encoded proteins in control and doxycycline treated replicates 24 hours post treatment. Proteins not detected in a given replicate shown as NaN.
			Control			1 µM doxycycline
	ID	Protein	1	2	3	1	2	3
	PF3D7_API02900	elongation factor Tu	15.7457	15.7527	15.7832	15.3356	15.2955	15.3651
	PF3D7_API04400	DNA-directed RNA polymerase subunit beta, putative	11.7864	NaN	NaN	NaN	NaN	NaN
	PF3D7_API04500	hypothetical protein	NaN	NaN	11.9334	NaN	NaN	12.4765
	PF3D7_MIT02300	cytochrome b	12.8321	12.4005	11.703	NaN	13.402	12.9755

### Sheet: Table 2
	Supp Table 2. Log2 transformed MS2 quantities of organellar-encoded proteins in control and doxycycline treated samples 72 hours post treatment. Proteins not detected in a given replicate shown as NaN.
			Control			1 µM doxycycline
	ID	Protein	1	2	3	1	2	3
	PF3D7_API02900	elongation factor Tu	15.8265	15.9064	15.9786	12.6417	12.033	12.5825
	PF3D7_API04400	DNA-directed RNA polymerase subunit beta, putative	13.6482	NaN	12.9876	NaN	NaN	NaN
	PF3D7_API04500	hypothetical protein	13.1277	13.177	NaN	NaN	NaN	NaN
	PF3D7_MIT02300	cytochrome b	13.4151	13.7448	13.8328	13.3623	13.7279	12.9445

### Sheet: Table 3
	Supp Table 3. Log2 transformed MS2 quantities of organellar-encoded proteins in control and doxycycline treated samples 8 hours post treatment. Proteins not detected in a given replicate shown as NaN.
			Control					Doxycycline 25 µM
	ID	Protein	1	2	3	4	5	1	2	3	4	5
	PF3D7_API02700	apicoplast ribosomal protein S12	17.5548	16.6286	16.9764	16.6181	16.0072	18.3508	NaN	NaN	18.5294	NaN
	PF3D7_API02900	elongation factor Tu	16.5792	16.5978	16.6153	16.3753	16.3981	15.5264	15.6539	15.63	15.5842	15.2937
	PF3D7_API03600	chaperone protein ClpM	17.6081	17.5799	17.6889	17.2196	17.6517	16.8487	17.0948	16.9706	16.9485	16.824
	PF3D7_API04000	hypothetical chloroplast reading frame 93	NaN	NaN	14.846	NaN	NaN	NaN	NaN	NaN	NaN	NaN
	PF3D7_API04100	30S ribosomal protein S2, putative	14.7667	14.6626	13.9328	14.5282	14.1194	NaN	14.1334	NaN	14.0784	NaN
	PF3D7_API04200	DNA-directed RNA polymerase subunit beta, putative	12.7353	12.3294	12.6511	NaN	12.1802	NaN	NaN	NaN	NaN	NaN
	PF3D7_API04400	DNA-directed RNA polymerase subunit beta, putative	13.6989	13.6515	13.456	12.8258	12.7778	NaN	NaN	NaN	11.6631	NaN
	PF3D7_MIT02300	cytochrome b	14.658	14.6168	14.6201	14.1649	14.196	NaN	13.2247	13.1922	12.7544	13.1084

### Sheet: Table 4
	Supp Table 4. Log2 transformed MS2 quantities of organellar-encoded proteins in control and clindamycin treated samples 24 hours post treatment. Proteins not detected in a given replicate shown as NaN.
			Control					Clindamycin 25 nM
	ID	Protein	1	2	3	4	5	1	2	3	4	5
	PF3D7_API02900	elongation factor Tu	15.5296	15.63	15.5717	15.5901	15.5422	15.2035	15.2868	15.2838	15.2039	15.1471
	PF3D7_API03600	chaperone protein ClpM	14.3252	13.7692	15.192	15.3631	15.124	14.7628	15.2736	14.887	14.8616	14.6254
	PF3D7_API04100	30S ribosomal protein S2, putative	NaN	NaN	NaN	11.8497	NaN	NaN	10.9905	10.8066	10.5671	NaN
	PF3D7_API04400	DNA-directed RNA polymerase subunit beta, putative	NaN	NaN	13.1159	NaN	NaN	NaN	NaN	NaN	NaN	NaN
	PF3D7_API04500	hypothetical protein	NaN	NaN	14.1078	NaN	14.2071	13.2362	NaN	NaN	NaN	NaN
	PF3D7_MIT02300	cytochrome b	13.7838	NaN	12.361	12.4855	13.0882	14.271	14.2245	13.23	13.2912	13.3595

### Sheet: Table 5
	Supp Table 5. Log2 transformed MS2 quantities of organellar-encoded proteins in control and clindamycin treated samples 72 hours post treatment. Proteins not detected in a given replicate shown as NaN.
			Control					Clindamycin 25 nM
	ID	Protein	1	2	3	4	5	1	2	3	4	5
	PF3D7_API02900	elongation factor Tu	15.4379	15.4529	15.3729	15.3618	15.3663	13.7617	13.962	10.3031	12.0765	11.7762
	PF3D7_API03600	chaperone protein ClpM	15.0936	15.0854	15.2751	14.9811	15.2664	14.2057	14.4281	15.0794	16.0829	15.5524
	PF3D7_API04100	30S ribosomal protein S2, putative	10.5199	10.46	10.949	10.7588	11.3467	NaN	NaN	NaN	NaN	NaN
	PF3D7_API04400	DNA-directed RNA polymerase subunit beta, putative	12.2087	12.1416	NaN	11.7127	11.0631	NaN	NaN	NaN	11.8128	11.4614
	PF3D7_API04500	hypothetical protein	14.4042	14.078	14.4732	13.964	NaN	NaN	NaN	NaN	NaN	NaN
	PF3D7_MIT02300	cytochrome b	12.0855	11.4984	12.802	13.225	12.6322	NaN	NaN	13.3935	13.4554	11.9724

### Sheet: Table 6
	Supp Table 6. Log2 transformed MS2 quantities of organellar-encoded proteins in control and clindamycin treated samples 8 hours post treatment. Proteins not detected in a given replicate shown as NaN.
			Control					Clindamycin 625 nM
	ID	Protein	1	2	3	4	5	1	2	3	4	5
	PF3D7_API02900	elongation factor Tu	15.1342	15.0684	14.7609	15.1651	15.0478	13.7043	13.4032	13.5908	13.4189	13.7891
	PF3D7_API03600	chaperone protein ClpM	13.4767	12.9659	13.3189	13.6579	14.0101	13.1685	NaN	NaN	15.0925	11.9734
	PF3D7_API04000	hypothtical chloroplast reading frame 93	10.7218	12.2742	12.2183	11.3185	NaN	NaN	NaN	NaN	NaN	NaN
	PF3D7_API04100	30S ribosomal protein S2, putative	0.074946	8.42894	11.0303	NaN	NaN	NaN	11.6641	NaN	NaN	NaN
	PF3D7_API04200	DNA-directed RNA polymerase subunit beta, putative	NaN	NaN	NaN	11.5627	11.5749	NaN	NaN	NaN	NaN	NaN
	PF3D7_API04400	DNA-directed RNA polymerase subunit beta, putative	10.5405	10.0808	NaN	11.3459	11.1742	NaN	NaN	NaN	11.6001	NaN
	PF3D7_MIT02300	cytochrome b	11.4727	10.8808	12.1189	NaN	12.9494	12.8602	13.0332	12.6533	NaN	NaN

### Sheet: Table 7
	Supp Table 7. Log2 transformed MS2 quantities of organellar-encoded proteins in control and WR99210 treated samples 8 hours post treatment. Proteins not detected in a given replicate shown as NaN.
			Control				WR99210 5 nM
	ID	Protein	1	2	3	4	1	2	3	4
	PF3D7_API01700	ribosomal protein S3, putative	12.4336	10.0713	NaN	13.908	NaN	NaN	NaN	9.50507
	PF3D7_API01800	apicoplast ribosomal protein L16	NaN	NaN	23.3832	NaN	NaN	18.0087	17.5774	NaN
	PF3D7_API02900	elongationfactor Tu	15.5757	15.3932	15.39	15.3362	15.0287	15.2753	15.1855	15.4827
	PF3D7_API03600	chaperone protein ClpM	16.2217	16.6105	16.6491	15.8939	16.4914	16.1645	15.881	16.2692
	PF3D7_API04000	hypothetical chloroplast reading frame 93	15.0043	NaN	NaN	NaN	15.6649	13.6763	14.4481	10.7772
	PF3D7_API04100	30S ribosomal protein S2, putative	14.3007	12.7934	14.4044	14.2269	NaN	14.5025	13.1545	13.8402
	PF3D7_API04400	DNA-directed RNA polymerase subunit beta, putative	13.325	12.981	13.0674	13.0948	12.3544	12.6085	12.5856	13.0325
	PF3D7_API04500	hypothetical protein	14.361	14.7803	NaN	14.4189	NaN	14.8053	NaN	14.2127
	PF3D7_MIT02300	cytochrome b	14.3674	15.033	14.8809	15.131	13.7703	14.5076	14.8203	14.1969
